# Cellular and Immune Adaptations at the Maternal–Fetal Interface in Bats

**DOI:** 10.1101/2025.05.15.654282

**Authors:** Allyson Caldwell, Liheng Yang, Rebecca L. Casazza, Rizban E. Worota, Cole McCutcheon, Patrick S. Creisher, Erika Zhan, Clara Reasoner, Ashley Higgins, Tony Schountz, Carolyn B. Coyne

## Abstract

Bats maintain pregnancy despite extended gestation relative to other small mammals, high fetal investment, recurrent pathogen exposure, and the metabolic demands of flight. These physiological extremes likely drive unique adaptations in placental function and maternal-fetal immune regulation, yet the cellular and molecular basis of these adaptations remains largely unknown. Here, we mapped the cellular landscape of the Jamaican fruit bat (*Artibeus jamaicensis*) placenta using single-nucleus RNA sequencing (snRNA-seq), integrated with histological and immunohistochemical analyses. We identified diverse trophoblast, stromal, and immune populations at the maternal-fetal interface, including specialized macrophages expressing pregnancy-associated signaling molecules. Trajectory analysis revealed dynamic trophoblast differentiation through proliferative, invasive, and syncytial states. To model these processes *in vitro*, we derived trophoblast and decidual gland organoids from matched tissues, which recapitulated key *in vivo* cell types and lineage trajectories. Cross-species transcriptomic comparisons with human and mouse placentas uncovered bat-specific gene programs in trophoblasts, fibroblasts, and immune cells. Notably, bat trophoblast organoids exhibited attenuated antiviral signaling compared to their human counterparts, suggesting species-specific modulation of innate immunity at the maternal-fetal interface. These findings define cellular strategies that support pregnancy under extreme physiological conditions and establish a framework for investigating the evolution of placental adaptations across mammals.

Graphical abstract:
Using single-nucleus RNA sequencing (snRNA-seq) and placental organoids, we reveal unique trophoblast differentiation, immune cell specialization, and expanded stromal populations in Jamaican fruit bat placentas. Cross-species comparisons underscore bat-specific evolutionary adaptations critical for sustaining pregnancy amid extreme metabolic and immunological challenges.

**Summary:** Pregnancy in bats occurs under a combination of physiological stressors rarely encountered in other mammals, including extended gestation relative to other small mammals, elevated metabolic load, temperature fluctuations associated with flight, and constant microbial exposure. To investigate how the placenta adapts to these challenges, we profiled Jamaican fruit bat (*Artibeus jamaicensis*) placenta using single-nucleus RNA sequencing and tissue-derived organoid models. This analysis revealed diverse trophoblast, stromal, and immune cell populations with bat-specific transcriptional programs. We identified dynamic trophoblast differentiation trajectories, fibroblasts with hybrid adventitial-neuronal signatures, and macrophages expressing pregnancy-associated molecules typically restricted to trophoblasts. Cross-species comparisons with human and mouse placentas uncovered both conserved cell states and lineage-specific adaptations, providing insight into the evolution of placental function and immune regulation across mammals.

**Highlights:**

- Single-nucleus RNA-seq defines cell types and differentiation pathways in the bat placenta
- Bat trophoblast and decidua gland organoids recapitulate *in vivo* lineage trajectories and cell signatures
- Bat-specific transcriptional programs revealed across trophoblast, stromal, and immune lineages
- Bat trophoblasts exhibit attenuated antiviral responses compared to human counterparts
