## Supplementary material for "Cellular and Immune Adaptations at the Maternal–Fetal Interface in Bats": Table S3

### Sheet: CEACAM and CEACAM-like genes
Gene ID	Gene name					TM domain?
LOC119038241	carcinoembryonic antigen-related cell adhesion molecule 1-like					YES
LOC119038242	carcinoembryonic antigen-related cell adhesion molecule 21-like					NO
LOC119049339	carcinoembryonic antigen-related cell adhesion molecule 1-like					YES
LOC119051371	carcinoembryonic antigen-related cell adhesion molecule 21-like					NO
LOC119053265	carcinoembryonic antigen-related cell adhesion molecule 21-like					NO
LOC119053270	carcinoembryonic antigen-related cell adhesion molecule 21-like					NO
LOC119053556	carcinoembryonic antigen-related cell adhesion molecule 21-like					NO
LOC119053557	carcinoembryonic antigen-related cell adhesion molecule 21-like					NO
LOC119053558	carcinoembryonic antigen-related cell adhesion molecule 21-like					NO
LOC119054814	carcinoembryonic antigen-related cell adhesion molecule 1-like					NO
LOC119055439	carcinoembryonic antigen-related cell adhesion molecule 5-like					YES
LOC119062802	carcinoembryonic antigen-related cell adhesion molecule 21-like					NO
LOC119062805	carcinoembryonic antigen-related cell adhesion molecule 21-like					NO
LOC119065783	carcinoembryonic antigen-related cell adhesion molecule 1-like					NO
LOC128625915	carcinoembryonic antigen-related cell adhesion molecule 21-like					NO
LOC128625916	carcinoembryonic antigen-related cell adhesion molecule 21-like					NO
LOC128625917	carcinoembryonic antigen-related cell adhesion molecule 21-like					NO
LOC128625918	carcinoembryonic antigen-related cell adhesion molecule 21-like					NO
LOC128625919	carcinoembryonic antigen-related cell adhesion molecule 21-like					NO
LOC128625920	carcinoembryonic antigen-related cell adhesion molecule 21-like					NO
LOC128625923	carcinoembryonic antigen-related cell adhesion molecule 21-like					NO
LOC128625924	carcinoembryonic antigen-related cell adhesion molecule 1-like					NO
LOC128626195	carcinoembryonic antigen-related cell adhesion molecule 1-like					YES
LOC128626995	carcinoembryonic antigen-related cell adhesion molecule 21-like					NO
LOC128626996	carcinoembryonic antigen-related cell adhesion molecule 21-like					NO
LOC128627226	carcinoembryonic antigen-related cell adhesion molecule 21-like					NO
CEACAM1						YES
CEACAM16						NO
CEACAM18						NO
CEACAM19						YES
CEACAM20						YES

### Sheet: PSG nomenclature
Gene is	PSG name
LOC119038242	PSG1
LOC119053270	PSG2
LOC119053556	PSG3
LOC119053557	PSG4
LOC119053558	PSG5
LOC119054814	PSG6
LOC119062802	PSG7
LOC119062805	PSG8
LOC119065783	PSG9
LOC128625915	PSG10
LOC128625916	PSG11
LOC128625917	PSG12
LOC128625918	PSG13
LOC128625919	PSG14
LOC128625920	PSG15
LOC128625923	PSG16

### Sheet: PSG sequences 
>Jfb_PSG1
	1 tgctgcccct caagctcttc tcagagaggg agggacacag cagacagcag acgccatgga
61 gtccccctca gcacataccc acacggggcg cgtcccctgg caggggctcc tgctgaccgt
121 ctcactgtta accttctgga gcccgcccag cacggcccaa ctcgccattg tgtccaccta
181 cgccgccgaa gggaaggatg tgcttctgcg cattcgcaac aagcctcagg aggtgatagg
241 ctacatgtgg tacaaggggg aggggacgaa ccccaatcgc aacatcgcct ctatcgcggt
301 gggcccaggg ttgtatgcaa cggggcctgc ccacagccgt cgggagaaaa tcaataacga
361 cggatccctg ctgttaagga gggtcacccg gaaggactcg ggatactaca ccatagtcgc
421 ctaccttcac gactcaaaaa aggaaatagg attcggacgg cttaatgtgt accagcctgt
481 gagaaagccc accctcctag ccagcaacag cacagtcacc gagaataagg acgccgtggt
541 cctgacctgc gacacagacg cggtctccac ccaatggttg ttcaacggca tgaatctacg
601 gctctcggag aggatgaagc tgtcctggca caacagaagc ctcatcatag accccgtcag
661 gagggaggac gccgggaatt accagtgtga ggtctccaac cccatcagtt ctgccgaaag
721 ttcgcctcta gggctgcacg tggaacatga gtgaccctcc tcccctcccc tttgaattaa
781 ttttttgcac tcatccaata gatttgttgg gag
>Jfb_PSG2
1 tcaccattct ggacaggggt acctgtgagc cttacagaac ttcaggcttt tcacaaagag
61 gcagccacag agtagacaac atacaccatg ggatccctgt caatctctac ccatagagga
121 cctgtccact ggcaagtgat cctggtggct gtctcactcc tcaacttctg gtgccagccc
181 accacagctg aactttctgt tgtgtccacc tacagcgctg aaggggaggc tgcacttcta
241 cctcttcaca atacacctaa tgatgttata accttcgtat ggtacagggg gaaaagcacc
301 aacagaaatt ttatgattgc atttcttata acaaccttaa gatatgatat aaaaggtcct
361 gcatacagcg gtcgagagag aataacctct gatggatcct tgctgataga caatgtcaca
421 aagaatgata caggaatgta caccatagtt atctacatta caaatgtaat aaaagaaatt
481 ggattggtgc ggcttatcgt atatgagcct gaattagtgg tttccctcaa tgtcagtaac
541 agcacagtca cagagaataa ggattctgtg gtctttacct gcaacacaaa tgcactcttc
601 attcactggt tgttcaatgg cattaatctc caactcaatg agcgcatgaa tgtgtcaaat
661 gtctaccaaa gcctcaccat agaccctgtg aagagggaag atgctggtat ttacaagtgt
721 aaagtttcca atatcaaccg gtctactaca agttttcctg ttgtgctgca tgtgaaattg
781 agtaacagtc attcctgaca tatgttatta aattctaaat aaaatatttt tcagcattat
841 actagatttt tgaaggtgaa tagctctt
>Jfb_PSG3
1 atgggattcc tgtcagtctc tacccacaga ggacttgtcc actggcaagg gctcctgctg
61 gttgtttcgc tcttagcctt ctggagccaa cccaccacag ccgaaatcag tattgtgtcg
121 acctatgctg ctgaaggaaa cgatgcagtt ctgcatatcc gcaataagct tcctgagatt
181 gtaggcattg tgtggtacaa gggaaaaggg gaggaccaaa ataatttaat cacatttttt
241 attgcgaaat caagtttgca tttaagtggt cctaaaaaca aaggacgaca ggtattaact
301 gaagatggat ccttgttatt gaagaaggtc accaagatgg atgcaggaat atacaccata
361 gtggctcact ttccagattc agaaacagaa ataggatttg gagaacttga tgtatatgag
421 tatttgaaag ggcctgtcct tcgagctagc agctatggag tcatagagaa tgaagaggat
481 gtagtcttga catgctatac aaatggactc tccatccagt ggctgttcaa tgacatgagt
541 atagatttca caaacagaat gaagctgtct tgggacagta gaagactcac catagaccca
601 gtcaagagag aagatgctgg ggtttacaag tgtaaagcat ggaaccccat catgagtgtt
661 gaaagccagc cccttgaact gcatgttctg tattag
>Jfb_PSG4
1 atggcccaga aggatatatg gattaaagat gctgccgaag gggaggatgc gcatttacgt
61 atcctcaaca agcctcccga tgtaacacgc cttgcatggt acagagggaa agttccggac
121 aaagatcata taattgcatt tttatcacaa atcccaaact ttaatgtaag aattccagag
181 agtggacata caatactaaa cagtgatggt tctttgctga taaagaaggt caacatgcac
241 gactcaggaa tctacaccgt agcagtggaa caaaaaaatt ccaaaatatt aatgggatat
301 ggactgctca gagtataccc gcgtgtgaaa aagcccaccc tccgagccag caacaccaca
361 gtcacagaga ataaagatgc tgtggtcttc acctgcaact cctcatatgc actcaacatc
421 cagtggttct tcaatggcaa aaaaatgcgg tccacacagc gaatgaagct gtccaagggc
481 tatcgaagac tcaccataaa acctgtcaag agggaagatg ctgggaagta ccagtgtaaa
541 gcctccaacc ccattagttc tgctgcaagt gtgaccctta agctgaatgt gaattttgag
601 tga
>Jfb_PSG5
1 gattgcacca ctctggacag aggtgcctgt gagccttaca gaacctcagg attttctcaa
61 agacagccac agaggaagca gcagacatca tggggtccct ttcactctgt tctcacagag
121 gacttgtcca ctggcaagga ctccttctgg gtgtctcact cttaaacttc tggtgcctgc
181 ctgccacaga acaactggtc attgtgtcaa agaatgttac agaaggggaa gatattcttc
241 tacgtatccg cagtgagatt cccgatgctg caagcctcaa atggtacagg gggaaaggtg
301 tgaatgaaga gcatatcatt gcatttttta cccaaaactc aatataccat ataagaagtc
361 ctgcatatgg acgagtgacc gtaagttatg atgggtcctt gatgttaatg aatgtcacca
421 ggaatgacac aggaatatac accgtagtac tggaacgtcc acctttaaaa acgctaatag
481 gatacagaca gcttaatgta tatgagcctg tgagtatgcc caccctccta gccagcaaaa
541 ccacagtcac agagaataaa gatgctgtgg tcatgacctg ctattcaaat gaaatttcta
601 cccagtggtt gttcaatggc atgaatcttc agctcacaga gagaatgaag ctgtccgagg
661 accacagaag cctgaccata gaccctgtca agagagaaga tgctgggaat tacaagtgta
721 aagtctcaaa caccatcaga tctgttgaaa gtgcacccct ggtgctgact gtgaaatctg
781 agtgacccct ttcccctaat atgttgttaa actctaaata aaat
>Jfb_PSG6
1 tcagagaggg agggacagag cagacagcag agttcatgga ggccccctca gcccttgccc
61 acagatgact cagcttgtgg aaggagctcc ttctggctgt ctcactgtta accttcagga
121 attctcccac cactgcccaa ctcaccgttg cctcaatcaa tgctacagaa gggaaggatg
181 tgcttctcct tgtcctcaat cttcctcaat cttcctgagc cttataggct atgcctggta
241 cagagggaaa agtgtggaca gcagccgtgg aattgcatca tatgtaatag agactcaaaa
301 atttaccccc aggcctgcac acagtggtcg agagactata tacctcaatg gttccttctg
361 ttccagaagg tcaccctgca ggacacagta tactacaccg tacaagccat aagcaaagat
421 ttgcagatag aagaaggaac tggacagctc tatggcccag acgccccctc catttttccc
481 tcggactccc attacccaca aggagcaaac ctcagcctct cctgtcatgc agcctctaac
541 ccacctgcac agtattcttg gcttatcaat gggagacccc agcaagccac acaggagctc
601 tttgttgcca acatcactgt gagtgataat gaatcctata cctgcctcgc ccataaccct
661 gtcactagcc tcagtaggac cacagtcagg actatcacag tgtctgccag gaacaccgcc
721 accacagaac agaaggacac catggtgctg acctgcctca caaatgacac cagaatctcc
781 atctggtggt tgttcaggga ccagagactc ctgctcacag aaaggacaaa gctgtcccgg
841 gacaacagca ccctgatcat acagcctgtc aggagggagg atgctgggag ctatcagtgt
901 ggggtctcca gccccataag caccagcaaa agtgaccccc tcaggctgga tgtgcaaagt
961 aagtgaccct cgacctctcc cacctgctcc tccatacatc tcacaggcag gggaatgagg
1021 tggattcaag ccttgaggaa tggggagccc agtgagagtc tgcagagcaa caggggaagc
1081 cccagaatga cactagtctc gtccgagtct cagttccatg tgcacaagct ggctgacctc
1141 aagctgctgc tcacccaact gaacctcgat tttctcactg taaactggaa ta
>Jfb_PSG7
1 tctctcaagg aggtagccac agaagggaca acatacacca tggggtcctc ttcagtgtct
61 acccacagag gactcatcca ctggcaagag gtcctgctgg ttgtctcact cttaaacttc
121 tggagccagc ccaccatggc ccatgtgaga attgaatgga acgatgctct ggagcaaatg
181 gatgcagttc tacgtatccg cgatcagcct cgcaatgcaa aagtcttcct gtggtttagg
241 ggaagtaaca ttgacatcta tagtaatatt gcatatcttt tagtaaacca aggaaattat
301 ataagaggtc ctccaggtgg acaagcaata gtaaatgatg atgggtcctt ggtgttaaag
361 aatgtcacca tgaaagatac aggaatctac accttaatga tccaactgca cggctgccaa
421 agaatgacat catgtggaaa acttactgta tacccccatg tgagtgtgcc caccctccta
481 gccagcaaca ccacagtcac agagaataag gatgcggtgg tcatgtcctg tgacacaaac
541 catgatgaca tcgagtggtt tttcaatgac tcaagtctga agtacacaca gagaatgaca
601 ctgtcacctg accacagaaa cctcaccata gaccctgtcc tgagatggga tgctggtgat
661 taccagtgta aagcctccaa ccccaggaat ggtgcaaaaa gtgctccact taagctggat
721 gtgaaatttg agtga
>Jfb_PSG8
1 agacagaggt gcctgaaaga tttagagtaa ctcaaccttc tctaaaagag gcagtgacag
61 aagagacatg gggtttcttt caatctccaa tcacagagga tttgtccact ggcaagggct
121 cctgcttgtt gtctcactct taaacttctg gagccagccc accactgccc aagtgacagt
181 tgtatcagct gatggtctcg aggggcatga tgtgactctt cgtatctgcc atcatgctcc
241 ccatgcagaa ctttttctgt ggtacagggg aggaaacgtt gacatccata ataatattgc
301 atatctttta gtcagccaag gaaactttgt aagaggtcct caaggtgcac gagcgatagt
361 aaacggtgat gggtccttgg tgttaaagaa tgtcaccatg agagactcag gaatctacac
421 tgtagagatc caagtacgag gctgccagca aatgatagca tgtggacgaa tagatgtata
481 ccggcgtgtg agtgtaccca cactctttgc caccaacaca atagtcaacg agtatgatgc
541 tgtgattttt acctgcgaca cagatgctga aaccattgag tggtttttta atggtgcaag
601 tctgcaggac acagaaagaa tgaggctgtc acttgaccgc agacacctca ccatagaccc
661 tgtcctgaaa tgggatgatg gtgattacca gtgtaaaggc tccaaccccc tgagttctgg
721 taaaactggt ccgcttaagc tgcatgtgaa atgttagtga ctctcctccc ccccaccatg
781 ttgttatact ctaaataaag tacttttttg caatatcata attgatttg
>Jfb_PSG9
1 atgggatcgc tgttattctc tacctgcaga agctgtgtcc actggctagg gttcctgcta
61 gttgagcctg tgaaagcgcc catcctccta accagcgact gcacagtccc agagaataat
121 aatgccgtgg tcctcatctg ccacacaaat gcagattcca ttgagtggtt cttcaatggc
181 acgaatctgg ggctctcaga gaaaaggaag ctatctgagg accacagaaa cctcaccata
241 gaccccgtag agagggaaga ttctggatat taccagtgta aagtctccaa tcccatcagt
301 tctgctgaaa tctcactgtt aaccttccgg tgcctgctga caaatgccca attctctgtt
361 gtgtcaacca atgttgctga agggaaagat gtacgtctga gtctccgcaa tacgcctccc
421 aatgttactg gctacaggtg gttcagagga gaaagtggaa tacctcatga tctaatcgca
481 ggttacttca tattggagag aaaatttgta aaagggcgtt tatacgatgg acgaaagata
541 gtagacctcg atggatcctt gctgataagg aaggccacca gggaagacaa aggaatatac
601 accgtagtgg cccaccttcc aaattcagtg caacgagtag gattcggatg gcttgatgta
661 ttcgagcctg tgaaagcgcc catcctccta accagcgact gcacagtccc agagaataat
721 aatgccgtgg tcctcatctg ccacacaaat gcagattcca ttgagtggtt cttcaatggc
781 acgaatctgg ggctctcaga gaaaaggaag ctatctgagg accacagaaa cctcaccata
841 gaccccgtag agagggaaga ttctggatat taccagtgta aagtctccaa tcccatcagt
901 tccgctgaaa tctcactgtt aaccttccgg tgcctgctga caaatgccca attctctgtt
961 gtgtcaacca atgttgctga agggaaagat gtacgtctga gtctccgcaa tacgcctccc
1021 aatgttactg gctacaggtg gttcagagga gaaagtggaa tacctcatga tctaatcgca
1081 ggttacttca tattggagag aaaatttgta aaagggcgtt tatacgatag acgaaagata
1141 gtagacctcg atggatcctt gctgataagg aaggccacca gggaagacaa aggaatatac
1201 accgtagtgg cccaccttcc aaattcagtg caacgagtag gattcggatg gcttgatgta
1261 ttcgagcctg tgaaagcgcc catcctccta accagcgact gcacagtccc agagaataat
1321 aatgccgtgg tcctcatctg ccacacaaat gcagattcca ttgagtggtt cttcaatggc
1381 acaaatctgg ggctctcaga gaaaaggaag ctatctgagg accacagaaa cctcaccata
1441 gaccccgtag agagagaaga ttctggatat tatcagtgta aagtctccaa tcccatcagt
1501 tccgctgaaa gttggctcct tgagctgcat atccaagatg agtga
>Jfb_PSG10
1 atgggatccc tgtcaatctc tacccacaga gaacttgtcc actggcaagg gcccctgctg
61 gttgttttac tcttaacatt ctggagtcca cccagcacag ctgaagtcag tattgtgtcc
121 accttcaccg tggaaggaaa agatgtgctt ctgcgtatcc tcaataagcc tcctgaaatt
181 gtaggcatcg tgtggtacaa ggggcacact gccaacacaa acaacgtaat tgcatttttt
241 gtcctgaacc catcaggtga atatttaagt ggtcctggaa acaatggaga tatgataact
301 gatgatggat ccttgctgtt gaaaaatgtg accataaagg acacaggaat gtacaccgta
361 ctggtccatc ttccaggtca agaaaaagac atagcatctg ggctgcttta tgtgtatgag
421 cgtagaaaag ggcccggcct ccgagccagc aggtactggg taacagagaa tgaagatgag
481 gtggccttga cctgctacac aactggtctc tccatccagt ggctgttcaa tgacacggat
541 ctgaatttca caaacagaat gcatctgtct gaagatagga aattactcac catagaccca
601 gtcaagagag aagatgctgg ggtttacaaa tgtatagcca gtgacccctt taggaggact
661 gaaagtcatc cccttgaact gcatgtgcta catgagtga
>Jfb_PSG11
1 atgggattcc tgtcagtctc ttcccacaga ggacttgtgc actggcaagg gcccctgctg
61 gttgttttac tcctaacctt ctggagtccg cccacctcag ccaaaatcag cgttgagtcg
121 aaccacactg agaaaggaaa agatgtgctt ctgcgtatgt tcaataagcc tcctgaggtt
181 ctaggcatcg tgtggtacaa ggggcacatt tcggactcaa acaatgtaat tgcatttttt
241 atggtggacc aattcggtga atatttaagt ggtcctggag accatggatt aggggtgata
301 actgatgatg gatccttgct gttgaaaaat gccaccacaa atgaaacagg aatgtacacc
361 gtagtagtcc atcttccaaa atcagaaata tacataggat ctgcgctgct ttttgtgtat
421 gaatataaga aagggccctt cctccatgcc agcatgtatt gggcaacaga gaataaaaat
481 gctgtggttt tgacctgcta cacagacctt ctctccatca agtggatgtt caatggcgtg
541 gatctgaagt tcacaaaaag aataaaactg tctggggata gcagaagact caccatagac
601 ccagtcatga gggaagatgc tgggttttac aagtgtgtag ccagtaatgc cttcaggagg
661 gatgaaagtc ggtccattga actgcatgtg ctacatgagt ga
>Jfb_PSG12
1 atgggattcc tgtcagtctc ttcccacaga ggacttgtcc actggcaagg gcccctgctg
61 gttgttttac tcctagcctt ctggagtccg cccacctcag ccaaaatcag cgttgagtcg
121 aactacactg agaaaggaaa agatgtgctt ctgcgtatgt tcaataagcc tcctgaggtt
181 gtaggcatcg tgtggtacaa gggggacatt gcagactcaa acaatttaat tgcatttttt
241 atggtggacc aattaggtga atatttaagt ggtcctggag accatggatt agggatgata
301 actgatgatg gatccttgct gttgaaaaat gccaccacaa atgaaacagg aatgtacacc
361 gtagtagtcc atcttccaaa atcagaaata tacataggat ctgcgctgct ttttgtgtat
421 gaatataaga aagggccctt cctccatgcc agcatgtatt gggcaacaga gaatgaaaat
481 gctgtggttt tgacctgcta cacagacctt ctctccatca agtggatgtt caatgacgtg
541 gatctgaagt tcacaaaaag aataaaactg tctggggata gcagaagact cactatagac
601 ccagtcatga gggaagatgc tgggttttac aagtgtgtag ccagtaacgc cttcaggagg
661 gatgaaagtc ggtccattga actgcatgtg ctacatgagt ga
>Jfb_PSG13
1 atggggtccc tttcagtatc tacccacaga ggacttgccc actggcaagg gctcatgttg
61 gccggcttac tcttaaccat ctggagcctg cccaccacag aacaactcaa tattgtgtcg
121 acctttagtg ccaaagggga ggatgtagtt ctgcatatct ccagtaagcc tcaggaggct
181 gtagcttttg tttggtacaa gggggaaggt gtggatagga ataatgtaat cgcatttttt
241 attccgacat caagtttcta tttaagtggt cctcaaaata acaaacggca gataataact
301 gaagatggat ccttgctgtt gaagcaggtc accatgatgg acgcaggaat gtacaccata
361 gtggcccact ttccagattc agaaacagaa ataggatttg ggcaacttga tgtatatgag
421 cctctgaaag tgcctgtcct cctagttagc agctatgaac tcagagagaa tgaagatgat
481 gttgtattga cctgctacac aaacgcaccc attgtccagt ggctgttcaa tgacagaaaa
541 acctgcatca gaacaaactg tgtggtgaat gtcagtcgct cttcacttca gtatcaaatc
601 aggacaaagc aaattgcaga agccctgttg aaggatcaag aacattcctc ttcattggac
661 atgacatttg aacgatga
>Jfb_PSG14
1 caccatgggg tcttcttcag ggtctaccca cagaatactt gtgcactggc aagagctcct
61 gctggttgtc tcactcttaa acttttggag ccagcccacc acagccgatt tgatggttga
121 gtcaactgag gctctcgagg gaacagatgc gactctacgt atcagctata aggctcacaa
181 tgtatcagtc atcctgtggt tcagagggaa aaccacagac agcacttatg ctattgcata
241 tctttcacta aaacaaggaa gccatgaaag aggtcctcca ggtgcagaag ggatagtaga
301 ggatgatgga tccttgctgt taaagaatgt caccatgaaa gatgcaggaa tctacactgt
361 aatgctccga ctagaaggct gtgataaaat aatatcatgt ggacagttgg atgtatacca
421 gcatgtgagt gcgcccaccc tcctcgccag caacaccaca gtcacagaga atagggattc
481 tgttatcttg acctgcaaca cagggactga atcagagact gaatttattg agtggctttt
541 caatggctca gctatgcgtt acacacagag aatgaagatg tcacttgacc gaaaaaagct
601 caccatagcc cctttcataa gatgggatgc tggcgtttac cagtgtaaag cctctaaccc
661 cgtgagttct gctgaaagtg ctctggttaa actggatgtg aaatttgagt ga
>Jfb_PSG15
1 atgggatccc cttcagtctc tacccacaga ggacttgtcc actggcaagg gctcctgctg
61 gttgtctcac ttttaaactt ctggagccag cccaccacag cccaagtgac agttgagtcg
121 accaatgctc tcgaagggac ggatgtgact ctacgtatcc accatacggc tcccaataca
181 gcaggctttc tgtggtacag gggagatacc actgacagca atcatattat tgcatatctt
241 atagaagacc aaacaatcca tgtaagaggt cctccaggtg gacaagtgat agtaaactat
301 aatgggtcct tggtattaaa gaatgtcacc atgaaagatg caggaatcta cactgtactg
361 gtccaactac aaggctgcca aaaaatgata gcatgtggac ggcttactgt atacccactc
421 ctgagtgcac caaccctcac agccagcaac accacagtca cagagaatca ggatgttgtg
481 gtcttcacct gctacacaga cactcctggc atccagtggt tgttcaatgg cacaaatttg
541 cagctcacga agagaatgaa gctgtcactt gaccacagaa acctcaccat agaccctgtc
601 caaagagagg atgatggtga ctactggtgt aaaggcttca acctcaggag ttctgggaaa
661 agtaataagc tcaagctgga tgtgaaatat cagtga
>Jfb_PSG16
1 caaaggtggc tgtgagcttc tcacagccga acctcgagct tctctcaaag tggcagccac
61 agagaagaca gcagacacca tgggatccct gtcagtctct acccacagag gacttgtcca
121 ctggcaagga ctcctggtag ccgtgtcact cttaaccttc tggtgccagc ccaccacagc
181 ccaactcgct attgtgtcga cctatgctgc cgaagggaag gatgtgattc tacacatccg
241 caataagcct cccaattctg aaggcttcat gtggtttaaa ggggaaggtg caaaatacaa
301 acgtatactt gaatattatg aaagaagcat aagaaggaat ataaaaggtc ctgcatctag
361 tggtcgagag gaaataaact ttgatggatc cttgctgata aagaaggtct ccaaaactga
421 tgcaggaatg tacactatag taatcttcct tcaagattca aaaaaggaaa taggatttgg
481 aaggcttact gtatatgagc ctgtgataag agccaccctt gtagccagca acaccacagt
541 cacagagaat aaggataccg tggtctttac ctgcaataca aatggactct tcattgactg
601 gttgttcaat ggcatgaaac tgcatttaag ggatcgaatg aaagtgtctg cagaccacca
661 aagactcacc atagaccctg tcaagaggga agatgctggg atttaccaat gtgaagtctc
721 aaaccccatc atgtctactg aaagctgtcc ccttaagctg aatgtgaaat ttaaatgacc
781 cttctttcct cctatgttat taaatcctaa ttaaatt
