## Supplementary material for "Cellular and Immune Adaptations at the Maternal–Fetal Interface in Bats": Table S8

	p_val	avg_log2FC	pct.1	pct.2	p_val_adj
CAMK1D	0	3.08459551233303	0.999	0.252	0
ZWINT	0	2.02422658467455	0.95	0.265	0
TAF7L	0	4.08109786527777	0.804	0.156	0
BST2	0	2.08240046900891	0.813	0.183	0
CRLF2	0	3.26170634236699	0.611	0.038	0
CFAP46	0	3.00217502388894	0.634	0.073	0
PLET1	0	2.6691274736939	0.685	0.126	0
C1QTNF12	0	2.37732634723464	0.688	0.13	0
PLAC8	0	2.66306987267183	0.727	0.181	0
CAPN11	0	2.62474752672564	0.607	0.081	0
KLHL13	0	0.828600901167903	0.826	0.303	0
REX1BD	0	1.47338479933778	0.792	0.272	0
PTTG1	0	1.48863249371782	0.762	0.244	0
TPM2	0	1.86216255017354	0.657	0.141	0
ADGRF5	0	0.556308924466065	0.707	0.199	0
IL3RA	0	1.68815394591158	0.666	0.161	0
PARM1	0	0.754051356872936	0.779	0.289	0
IL31RA	0	2.3204677238313	0.586	0.116	0
RARRES2	0	1.87197192035891	0.878	0.415	0
USP53	0	0.422965253403589	0.331	0.784	0
PBX1	0	0.437628135773965	0.375	0.822	0
SLCO2A1	0	1.60547088965706	0.721	0.293	0
RNF128	0	1.42054073955146	0.825	0.405	0
JAK3	0	1.72637666134752	0.546	0.135	0
LGALS9	0	2.08991397290364	0.643	0.237	0
IRX3	0	3.11463306319603	0.445	0.041	0
SLC38A4	0	0.904561477343759	0.88	0.488	0
EBP	0	0.939743705080856	0.652	0.284	0
ADPRH	0	0.60292380026261	0.868	0.502	0
DUSP9	0	0.839015033745619	0.829	0.468	0
ADRA2B	0	3.05851875195721	0.415	0.055	0
STARD10	0	0.843172972957949	0.72	0.366	0
MPV17L	0	3.43031343712391	0.39	0.039	0
FBLN7	0	1.80056121381487	0.572	0.223	0
ISG20	0	1.08334022821049	0.643	0.295	0
PER1	0	0.31407635641566	0.914	0.574	0
SLC25A4	0	0.767395227070457	0.865	0.529	0
SLC44A4	0	2.9077933128807	0.381	0.047	0
HSD17B2	0	1.7318888238332	0.429	0.105	0
ROM1	0	1.42421928419844	0.512	0.189	0
CLCN4	0	0.750321103059054	0.663	0.341	0
RHOU	0	0.435897844767892	0.826	0.505	0
IL2RG	0	2.95731870173098	0.362	0.042	0
FIGNL2	0	0.992203216003855	0.552	0.238	0
RIPOR1	0	0.459139054534195	0.808	0.502	0
EPOP	0	1.08558837388509	0.541	0.247	0
PRNP	0	0.855259591161441	0.628	0.334	0
FAM53A	0	0.667692424917886	0.683	0.39	0
AOC1	0	3.1461170627462	0.325	0.036	0
TMC8	0	2.23216375334943	0.332	0.045	0
CHKB	0	0.359967410902941	0.974	0.687	0
E2F8	0	1.91674337639898	0.372	0.086	0
NECTIN2	0	0.703468011879997	0.768	0.483	0
TOR4A	0	0.904822873020236	0.518	0.233	0
CCNB1IP1	0	0.403711862268336	0.794	0.512	0
CTSD	0	0.423071108135068	0.922	0.64	0
CSF1R	0	1.24633658410634	0.577	0.296	0
B3GNT7	0	2.54462166142112	0.335	0.055	0
TUBA1A	0	0.371615644178571	0.67	0.391	0
F2R	0	0.350364587778985	0.772	0.494	0
SERPINE1	0	0.952694091778475	0.573	0.297	0
UBL4A	0	0.588580541389781	0.719	0.446	0
BTG2	0	0.535123708061957	0.647	0.377	0
PARD6A	0	2.36380042770285	0.324	0.055	0
CCL25	0	2.79129703300275	0.322	0.054	0
STAR	0	1.16179564778502	0.456	0.193	0
RENBP	0	1.08392475238425	0.46	0.198	0
PAQR4	0	0.695404287553682	0.578	0.316	0
SLC18A2	0	1.7979304616083	0.294	0.036	0
ALDOA	0	0.451106116189977	0.909	0.656	0
ATRNL1	0	0.896910335176948	0.407	0.154	0
ARF3	0	0.355924890653515	0.919	0.668	0
ABHD6	0	0.514204736020217	0.672	0.425	0
NT5M	0	1.29977557500375	0.386	0.139	0
MAN2B2	0	0.730961438864515	0.541	0.295	0
TMEM37	0	0.736983606752317	0.819	0.573	0
GPAT2	0	3.17714001791548	0.276	0.031	0
TRPV2	0	0.7731767999724	0.483	0.241	0
HMGN5	0	1.04315695152641	0.411	0.171	0
ARHGAP23	0	0.474702569867912	0.76	0.522	0
ADGRG3	0	1.84612014993552	0.323	0.087	0
DNASE1L3	0	2.35317627170544	0.301	0.065	0
SFR1	0	0.255997476275074	0.878	0.642	0
GPR4	0	1.21915308986613	0.347	0.113	0
KLF13	0	0.266021428329584	0.882	0.648	0
RAMAC	0	0.352666734242413	0.796	0.562	0
TMEM130	0	2.82928695671475	0.27	0.037	0
PPP1R18	0	0.524065709378395	0.599	0.368	0
CD82	0	0.317500878568632	0.795	0.567	0
RDH12	0	1.70931140427665	0.311	0.085	0
CKB	0	0.510858591854403	0.522	0.298	0
SUSD2	0	1.08510364183918	0.376	0.152	0
SALL1	0	1.12030916663957	0.346	0.122	0
KIT	0	0.796028119551459	0.468	0.245	0
GPSM3	0	0.378442531029246	0.56	0.338	0
GPR108	0	0.896872396578993	0.478	0.256	0
DTX1	0	2.18495541405461	0.288	0.067	0
TSC22D3	0	0.269002688074452	0.618	0.397	0
ITGB3	0	0.850898884195187	0.543	0.323	0
ALPL	0	1.61795423490625	0.309	0.089	0
FAM241B	0	1.13564001216341	0.381	0.161	0
RPL18A	0	0.36158014932283	0.971	0.752	0
TREM2	0	1.99637530644192	0.284	0.065	0
KRTCAP2	0	0.274269259611776	0.917	0.699	0
GPSM1	0	0.685065424570568	0.526	0.308	0
AQP3	0	1.72294183943939	0.296	0.078	0
GJA4	0	1.28155496460638	0.321	0.104	0
IRF7	0	0.701042409167848	0.557	0.341	0
MAL	0	2.21066118679296	0.262	0.047	0
PDLIM7	0	0.600019193591034	0.556	0.341	0
NCAM1	0	1.40437399596461	0.345	0.13	0
NNAT	0	1.70067303386944	0.282	0.068	0
IL1R2	0	2.05807060533222	0.273	0.06	0
TLCD2	0	0.842304053500226	0.464	0.251	0
JOSD2	0	0.28100788827356	0.968	0.755	0
BIRC3	0	0.545813520407636	0.405	0.193	0
GINS4	0	0.650739879385022	0.514	0.302	0
TGFB3	0	1.27154779653488	0.319	0.107	0
SLC25A47	0	2.97134582114294	0.249	0.037	0
FN1	0	0.552010290297016	0.97	0.758	0
INHBB	0	1.17025415691047	0.411	0.199	0
HAPLN4	0	2.81876742172834	0.239	0.029	0
PDLIM1	0	0.351863533601382	0.919	0.711	0
CIDEB	0	1.33149346389836	0.31	0.103	0
BCLAF3	0	0.503585023589499	0.823	0.616	0
RPL38	0	0.537503083897686	0.977	0.771	0
COL20A1	0	2.76563407804377	0.239	0.035	0
F2RL3	0	2.71187505135783	0.238	0.035	0
FAM78B	0	2.21518159411116	0.288	0.086	0
UNC119	0	0.712250302926594	0.435	0.233	0
ABTB1	0	0.884449098400447	0.415	0.215	0
SLC25A48	0	2.42498653482803	0.241	0.041	0
CREG1	0	2.84528429778971	0.977	0.777	0
RAMP1	0	1.6776461380253	0.314	0.115	0
SLC4A11	0	1.34356065255848	0.312	0.113	0
MUC1	0	2.78192064387186	0.227	0.03	0
IL17RB	0	1.49653484932787	0.271	0.078	0
KLF9	0	0.713528648233445	0.467	0.275	0
FZD7	0	1.4421928277674	0.293	0.102	0
PROS1	0	0.374304606375846	0.625	0.434	0
CUL7	0	0.376338528112146	0.816	0.625	0
AEBP1	0	1.99549062497347	0.278	0.088	0
GRIK3	0	1.88046696322478	0.226	0.036	0
ZMAT1	0	0.972184815965457	0.306	0.116	0
HJURP	0	1.39711113084697	0.283	0.094	0
PRKCG	0	2.21816154491775	0.243	0.055	0
ST6GAL2	0	1.91409331530324	0.236	0.049	0
LASP1	0	0.310271215222193	0.836	0.651	0
GPX3	0	1.51885023403926	0.711	0.528	0
PGLYRP1	0	2.05790334626806	0.232	0.051	0
FADS6	0	1.67329388262441	0.246	0.065	0
WNT7B	0	0.937977055685626	0.355	0.174	0
SHROOM1	0	0.860073093690779	0.376	0.197	0
CDKN2D	0	0.258580572776282	0.678	0.5	0
CITED2	0	0.871401843168115	0.908	0.731	0
GATM	0	1.15646489102267	0.289	0.466	0
B4GALNT1	0	2.86027448470709	0.209	0.032	0
TNFRSF18	0	1.24013518939352	0.29	0.113	0
SPEG	0	1.82507785324012	0.232	0.057	0
CLDN5	0	1.39718743253987	0.267	0.093	0
SLC29A2	0	0.29654216499191	0.526	0.353	0
PGR	0	3.49823691928627	0.207	0.034	0
SPAG6	0	1.64034736979981	0.247	0.074	0
LIPH	0	0.460554097482889	0.461	0.29	0
AQP1	0	1.81396287581121	0.257	0.086	0
PODXL	0	0.363768616071074	0.36	0.189	0
MANSC1	0	0.40824771763038	0.489	0.319	0
CD27	0	3.00036977008826	0.196	0.027	0
GRAP	0	0.450726910387577	0.31	0.141	0
MSANTD1	0	1.52306996685349	0.258	0.089	0
CCDC60	0	1.4121886558334	0.242	0.073	0
ACVRL1	0	0.290847558287876	0.582	0.414	0
TMEM234	0	0.519721785045003	0.996	0.829	0
HPCA	0	2.68492538717748	0.193	0.026	0
ACP5	0	0.83425310890064	0.351	0.184	0
GZMM	0	1.95705728660515	0.213	0.047	0
CEP170B	0	0.417066371137452	0.521	0.356	0
PLP2	0	0.283086148722499	0.706	0.542	0
ADAM15	0	0.343033379054574	0.68	0.517	0
TEX35	0	3.49633483400479	0.18	0.017	0
TNFRSF4	0	1.98262351955103	0.209	0.046	0
KLKB1	0	2.19045450644264	0.206	0.045	0
DKK1	0	0.670976053725959	0.279	0.12	0
FSHR	0	1.96195798716282	0.195	0.036	0
UCHL1	0	1.84709917621953	0.216	0.057	0
LGALS1	0	0.586216516725772	0.878	0.72	0
HOXD9	0	2.31080773381168	0.191	0.033	0
KCNC4	0	0.850182981416019	0.313	0.155	0
SHISA4	0	1.67879478219893	0.22	0.063	0
ECSCR	0	0.831880988092199	0.27	0.114	0
SAMD14	0	1.29305725126666	0.253	0.097	0
EGF	0	1.27684085427801	0.206	0.05	0
MARCKSL1	0	0.564009721665368	0.41	0.254	0
GPR27	0	0.924621927100877	0.329	0.174	0
GGT1	0	0.91464782978897	0.337	0.184	0
CARD10	0	0.931331240896413	0.264	0.113	0
RGS17	0	1.51401338875495	0.292	0.142	0
ST6GAL1	0	0.493517919779904	0.356	0.206	0
SYT11	0	0.57186435049712	0.371	0.221	0
GCHFR	0	0.40500213413266	0.498	0.349	0
SELE	0	1.81134288109966	0.192	0.044	0
TBKBP1	0	0.593955423530485	0.32	0.172	0
EXTL1	0	0.570145585649187	0.354	0.206	0
EXOC3L4	0	0.908284309739934	0.323	0.176	0
LCK	0	2.43072269867954	0.168	0.021	0
LGALS3	0	0.356899020412455	0.91	0.763	0
TYRO3	0	0.486805551446978	0.387	0.24	0
GRIK5	0	1.56748586582547	0.216	0.069	0
KLHL14	0	1.65711906626158	0.177	0.03	0
SPX	0	1.56369627268422	0.205	0.058	0
LBP	0	1.38932691379965	0.232	0.086	0
MYOM3	0	0.967161052146435	0.274	0.128	0
ITGA2	0	1.3233135547559	0.249	0.104	0
FAU	0	0.333379176352719	0.941	0.796	0
HRK	0	2.12444371896914	0.171	0.027	0
CHDH	0	1.05821119165488	0.262	0.119	0
CSMD3	0	1.19393399796781	0.25	0.107	0
HHIPL1	0	1.69465530749505	0.23	0.087	0
KCTD4	0	3.13956457871883	0.163	0.02	0
PDZK1IP1	0	0.804619588989742	0.288	0.145	0
CDIP1	0	0.282127240840913	0.67	0.528	0
TM6SF2	0	1.74453322933134	0.195	0.053	0
UPK1A	0	1.84220272683425	0.2	0.058	0
PRDM16	0	1.11282251253631	0.184	0.042	0
CRIP1	0	0.370281153363072	0.695	0.553	0
IL2RB	0	0.697060681563951	0.249	0.108	0
LIMD2	0	0.286158637395818	0.434	0.293	0
MYL4	0	0.915091611890891	0.291	0.15	0
WDR49	0	1.47251990953223	0.207	0.066	0
CRYAB	0	1.05560263302235	0.415	0.274	0
KISS1R	0	1.51742169518059	0.207	0.067	0
ODC1	0	0.401627223861603	0.55	0.411	0
SELENOM	0	0.26139714415002	0.642	0.503	0
SLC6A2	0	0.452013119183732	0.498	0.359	0
STAB1	0	0.883108060523931	0.224	0.085	0
TENT5D	0	1.58409508512576	0.207	0.068	0
SYP	0	1.03540645053709	0.242	0.104	0
CHST1	0	1.75584212650603	0.194	0.057	0
LUZP2	0	1.01591442124301	0.192	0.055	0
NOCT	0	0.464764814524065	0.862	0.725	0
PTGER3	0	1.29467789327754	0.221	0.084	0
FAAP24	0	0.318496522444787	0.539	0.403	0
PROX2	0	1.80911551026744	0.194	0.058	0
MATK	0	1.27740295745999	0.201	0.066	0
CHST8	0	2.01060139907222	0.181	0.047	0
KCNU1	0	2.43213680621127	0.165	0.031	0
PRSS35	0	1.72017039926732	0.203	0.069	0
TTBK1	0	2.83773788204632	0.155	0.021	0
ASAH2	0	0.66014429138311	0.299	0.165	0
APLN	0	1.2475305169281	0.2	0.067	0
RPS21	0	0.468901005192451	0.912	0.779	0
SNX22	0	0.607961612455025	0.312	0.179	0
KCNIP3	0	1.66197687001284	0.186	0.054	0
MRPS24	0	0.252150468838167	0.748	0.616	0
CCRL2	0	0.362880544938873	0.416	0.285	0
ICAM4	0	1.88713482523368	0.168	0.037	0
KCNN1	0	1.46160257875213	0.208	0.077	0
CD9	0	0.532685047545046	0.722	0.592	0
SORBS2	0	0.8615611200418	0.329	0.459	0
VWF	0	0.568392537221433	0.245	0.115	0
ALDOC	0	1.45238880072577	0.187	0.058	0
CD83	0	0.44020233684698	0.244	0.115	0
SEMA3F	0	0.732495312551336	0.405	0.276	0
TK1	0	0.902351791360674	0.242	0.113	0
LRFN4	0	0.74653932267034	0.274	0.147	0
HPS6	0	0.607251778807526	0.316	0.189	0
NAA80	0	0.552661415431012	0.35	0.223	0
RFFL	0	0.586001011301686	0.611	0.485	0
RPL35A	0	0.481691041721878	0.935	0.809	0
NUDT18	0	0.600360847486627	0.355	0.229	0
ADAM19	0	1.07569535811908	0.639	0.514	0
CD14	0	1.12425743984717	0.201	0.077	0
PROCR	0	0.77549249242226	0.605	0.481	0
HIPK4	0	1.10511702155379	0.229	0.106	0
ST8SIA5	0	1.92628565258218	0.165	0.042	0
INCA1	0	1.81121353822542	0.171	0.049	0
HOXD10	0	2.17279249215503	0.155	0.033	0
PPP1R3G	0	0.863373247190903	0.259	0.137	0
CLCF1	0	1.15175785362546	0.203	0.082	0
SEMA6B	0	0.711156856978407	0.226	0.105	0
RAB33A	0	2.60146446585493	0.144	0.023	0
NACAD	0	1.99708353008975	0.162	0.042	0
NLRC3	0	1.65892613671655	0.159	0.039	0
PTGER4	0	0.642223948740663	0.25	0.13	0
ARHGDIG	0	2.1874543969209	0.15	0.031	0
SERPINC1	0	1.11936586326001	0.208	0.089	0
TMEFF2	0	1.52356348733184	0.173	0.054	0
THBD	0	0.365612036153224	0.38	0.262	0
ABHD15	0	0.484879201903768	0.323	0.206	0
KCNJ5	0	1.39286456842267	0.177	0.06	0
PRRX1	0	1.98075770928686	0.158	0.041	0
TNNI3	0	1.32705689868282	0.196	0.08	0
CASZ1	0	0.393069444449023	0.269	0.154	0
CLSPN	0	0.55568952672122	0.231	0.116	0
CX3CR1	0	0.607219433367232	0.186	0.071	0
LYVE1	0	0.281802841155342	0.228	0.113	0
PTGDS	0	1.67993586613896	0.159	0.044	0
AQP7	0	2.11844148625023	0.151	0.036	0
PDE6H	0	1.85101744860052	0.153	0.038	0
IGFBP6	0	0.711460612236376	0.328	0.214	0
TLR4	0	0.943668196092953	0.194	0.08	0
FBLN5	0	1.36116054437648	0.204	0.09	0
PPP2R2C	0	1.45504960353876	0.171	0.058	0
SLC4A8	0	0.706717252227851	0.278	0.165	0
CPE	0	1.32114186375475	0.316	0.203	0
NPM2	0	1.11972253129679	0.195	0.083	0
TENT5B	0	1.17738111598252	0.188	0.076	0
BEST3	0	1.25653405782256	0.173	0.061	0
FAM167A	0	0.281101464950644	0.307	0.195	0
FLNC	0	1.15415730990742	0.24	0.128	0
CILP2	0	2.2113402741558	0.144	0.033	0
EMILIN1	0	0.400665341810247	0.391	0.28	0
ATP6V0D2	0	3.16764964322344	0.139	0.029	0
BMP8B	0	1.47260275318834	0.17	0.06	0
EPHA1	0	0.251582696252509	0.446	0.336	0
ETS2	0	0.357933135084348	0.854	0.744	0
MFSD4A	0	0.523004556902234	0.24	0.13	0
ARL4C	0	0.385251083878116	0.403	0.294	0
GBX1	0	2.21229438807739	0.132	0.023	0
ITPKA	0	1.44606698842894	0.169	0.06	0
NRN1L	0	0.910693221681694	0.257	0.148	0
WDR62	0	0.660826088265662	0.274	0.165	0
ADAM2	0	0.824081452126428	0.21	0.101	0
DES	0	1.31254742623838	0.294	0.186	0
RPL23	0	0.442236776946577	0.968	0.86	0
SOD3	0	0.660505817439724	0.242	0.134	0
SYCE3	0	0.811154286225249	0.229	0.122	0
RORB	0	2.05179006364076	0.153	0.046	0
DHH	0	2.15128200579509	0.134	0.029	0
NOS2	0	0.44393709537524	0.317	0.212	0
BDKRB2	0	1.23651918783254	0.211	0.106	0
RRM2	0	0.940312128079835	0.214	0.109	0
LUC7L2	0	0.293309488456337	0.965	0.86	0
CASKIN1	0	1.22796594327129	0.2	0.096	0
TNFRSF11B	0	1.32408863357013	0.25	0.146	0
HIF3A	0	0.726060307533424	0.185	0.081	0
AMER2	0	2.5891166724479	0.125	0.022	0
CDCP1	0	0.749416541070047	0.27	0.168	0
PADI2	0	1.8648958892034	0.191	0.089	0
SLCO5A1	0	2.14587356238112	0.227	0.125	0
SFTPD	0	1.14566501799709	0.177	0.075	0
SLC18A1	0	1.59449413446929	0.145	0.043	0
POU5F1	0	1.00878935266103	0.188	0.087	0
CHST2	0	0.885296005794283	0.207	0.106	0
GPR19	0	1.23656136012497	0.175	0.074	0
HTRA3	0	1.17472831228449	0.371	0.27	0
CDKN3	0	0.867674613601463	0.188	0.088	0
DBNDD1	0	0.505073445125017	0.251	0.151	0
KLHDC8B	0	0.820017688441269	0.218	0.118	0
PCDH12	0	0.561181563242153	0.285	0.185	0
NIPAL4	0	1.84488126616579	0.137	0.038	0
SALL2	0	1.77654467766927	0.137	0.038	0
SLC12A5	0	1.6643448670899	0.144	0.046	0
HPX	0	1.23309661358866	0.146	0.049	0
TMSB10	0	0.899244618096948	0.938	0.841	0
PROB1	0	1.08114755895952	0.168	0.072	0
CYSRT1	0	2.23363725796228	0.126	0.03	0
ITGA10	0	0.572271440303657	0.215	0.119	0
NTS	0	3.34037721463148	0.118	0.022	0
PROC	0	1.98473343040848	0.13	0.034	0
GM2A	0	0.35687790925954	0.811	0.907	0
C2CD4C	0	2.62318351782545	0.113	0.018	0
HEPH	0	0.978922024051546	0.164	0.069	0
FAM221B	0	1.13442578326628	0.171	0.077	0
PPBP	0	2.75707838353271	0.109	0.015	0
RND1	0	1.20870495621077	0.161	0.067	0
SPACA9	0	0.659676683283916	0.238	0.145	0
CLIC6	0	1.11207641526393	0.162	0.07	0
FXYD2	0	0.719291733830023	0.186	0.094	0
NGB	0	2.16381123895768	0.118	0.026	0
RAET1E	0	1.49365082482048	0.145	0.053	0
BMP2	0	0.385542510462857	0.192	0.101	0
DLL4	0	0.456552602714702	0.174	0.083	0
FAM135B	0	3.67456511880999	0.144	0.054	0
MASP1	0	0.409121943437073	0.242	0.152	0
FABP3	0	0.412905451554917	0.546	0.636	0
VGF	0	1.24240447696122	0.165	0.076	0
KCNK7	0	0.783102421943416	0.174	0.085	0
RALBP1	0	0.365356769189742	0.973	0.884	0
ADAM21	0	1.37878327627711	0.138	0.05	0
HOXB5	0	1.80664856422632	0.117	0.029	0
LST1	0	0.7952084382526	0.193	0.105	0
CASP14	0	1.52946299111997	0.127	0.039	0
REEP2	0	1.45976729407063	0.13	0.043	0
HOXD11	0	2.3816009617353	0.11	0.023	0
PTPRN	0	1.85858752359651	0.122	0.035	0
FBLIM1	0	0.592608440526593	0.5	0.414	0
CCDC78	0	1.24204162723327	0.144	0.058	0
GZMA	0	2.4785779394272	0.108	0.022	0
GAPDHS	0	1.11668850760123	0.164	0.079	0
STAC2	0	1.06390038934272	0.169	0.084	0
WT1	0	1.15259322788013	0.163	0.078	0
EMX2	0	1.57204694948036	0.11	0.025	0
GML	0	1.32654169578328	0.147	0.062	0
GRM3	0	0.304849084211679	0.143	0.058	0
RASL11A	0	0.37544594965601	0.232	0.149	0
ITGA7	0	1.24430940520529	0.131	0.048	0
RNF223	0	1.31728965184775	0.13	0.047	0
TOX3	0	1.95109880348266	0.108	0.025	0
CAMK2B	0	0.728191044074797	0.189	0.107	0
PGAM2	0	1.03466692282407	0.149	0.067	0
CCDC136	0	0.65812361551799	0.169	0.088	0
LAG3	0	1.12670715876805	0.134	0.053	0
A3GALT2	0	0.655514864441458	0.175	0.094	0
SLC35F3	0	1.87210554667667	0.115	0.035	0
APRT	0	0.289059807651572	0.855	0.775	0
ROR1	0	0.304882254653596	0.291	0.37	0
DISP2	0	1.81032960449758	0.116	0.038	0
FOSL1	0	1.41781294443307	0.137	0.059	0
CGREF1	0	1.42137769693939	0.121	0.043	0
HUS1B	0	1.58390685960019	0.112	0.034	0
ART5	0	1.49454822742432	0.12	0.042	0
OGDHL	0	1.03777641230033	0.148	0.07	0
KCNG3	0	0.926442171584504	0.162	0.085	0
CSDC2	0	1.11282443383061	0.147	0.07	0
PKP1	0	1.15765105541915	0.184	0.108	0
SOWAHD	0	0.532051893207731	0.207	0.131	0
MAS1	0	2.39112452748593	0.092	0.017	0
NOTCH4	0	0.737074976037644	0.156	0.081	0
LRRC3	0	0.968626220066165	0.153	0.079	0
MUC4	0	1.04704514278007	0.121	0.047	0
PLA2G4F	0	0.324386726370264	0.103	0.177	0
ACP7	0	1.38795959672073	0.124	0.051	0
TGM7	0	1.4616389338229	0.124	0.051	0
FAM83F	0	1.2020555781796	0.123	0.05	0
SEPTIN1	0	1.00980432049622	0.15	0.077	0
PTCRA	0	1.42573800497522	0.117	0.045	0
TMEM212	0	1.10739671902909	0.121	0.049	0
BDKRB1	0	1.19562228185151	0.125	0.054	0
EFCAB9	0	1.31125203190003	0.129	0.058	0
NNMT	0	0.929210060972116	0.142	0.071	0
CEACAM1	0	0.353914847942694	0.196	0.126	0
RHAG	0	1.10214275253658	0.094	0.024	0
NKAIN1	0	1.86768306193326	0.107	0.039	0
IL12RB2	0	0.457750326810032	0.112	0.045	0
CCNF	0	0.367732829057868	0.161	0.095	0
CFAP97D2	0	1.06376588365225	0.129	0.063	0
F7	0	1.98844241103259	0.09	0.024	0
GNAO1	0	0.811714788694098	0.103	0.037	0
B3GALT5	0	0.586553767812945	0.145	0.079	0
TRPM2	0	0.463385631075742	0.128	0.063	0
NPC2	0	0.269241719226937	0.914	0.85	0
PRRX2	0	0.661647424544622	0.115	0.051	0
THRSP	0	1.48054244840993	0.097	0.033	0
SAMD12	0	0.725873738585648	0.214	0.151	0
URGCP	0	0.278101721931074	0.916	0.854	0
STMN2	0	1.48657992454923	0.091	0.029	0
CDH20	0	0.990956211265415	0.101	0.04	0
SFTPB	0	1.48851085543178	0.096	0.036	0
COL22A1	0	1.67161363018913	0.087	0.027	0
HAP1	0	0.636521467952207	0.111	0.052	0
TMEM71	0	0.925962790349416	0.096	0.037	0
GALR3	0	1.35387924635235	0.1	0.042	0
S1PR5	0	0.684581808870792	0.106	0.048	0
SPINK2	0	1.06475042175653	0.099	0.043	0
IQSEC3	0	0.904403874801398	0.102	0.046	0
MLC1	0	1.20873075536551	0.085	0.03	0
MPL	0	1.63097091900131	0.083	0.028	0
PLA2G12B	0	1.38553052193825	0.083	0.028	0
PROZ	0	1.54831443254712	0.081	0.026	0
GGN	0	2.09132750122544	0.07	0.016	0
ADGB	0	1.57651786125924	0.089	0.036	0
SHISAL2B	0	1.44292431335182	0.083	0.031	0
TINAGL1	0	0.540326667643983	0.715	0.663	0
CLDN18	0	0.901839743124455	0.082	0.032	0
FGF10	0	0.291965210321792	0.082	0.032	0
MAGEL2	0	1.82500638926799	0.071	0.021	0
TEX45	0	1.55640687003581	0.079	0.03	0
GPHN	0	0.606520574260605	0.997	0.949	0
SLC46A2	0	0.60479947996671	0.085	0.037	0
TMEM72	0	0.869853275894377	0.079	0.031	0
NPY1R	0	0.493061912134328	0.094	0.048	0
FMO2	0	0.389447636525087	0.059	0.102	0
ACR	0	2.18053658738413	0.054	0.013	0
IGSF21	0	1.74890525069475	0.061	0.02	0
EVA1C	0	1.58280349593103	0.228	0.188	0
HK2	0	0.662902212032776	0.314	0.354	0
CMSS1	0	2.11025063354589	0.999	0.961	0
SHISA8	0	2.85589752240293	0.065	0.027	0
FNDC9	0	1.75263147876454	0.067	0.03	0
ESR1	0	1.6153046625327	0.21	0.175	0
A4GALT	0	0.955587268928689	0.324	0.291	0
TMSB4X	0	0.659659879236518	0.871	0.838	0
ODF3L1	0	2.16430654504832	0.061	0.029	0
MAGED1	0	0.316143364834331	0.96	0.99	0
CTSB	0	0.275263542300483	0.945	0.972	0
SPARC	0	0.54451514217563	0.969	0.942	0
LARS2	0	2.19584723466857	0.955	0.929	0
DTNA	0	1.22759442777634	0.256	0.277	0
GCNT3	0	0.380932406550956	0.022	0.043	0
SLIT1	0	0.385359461222516	0.26	0.28	0
ADA	0	0.422311549330595	0.561	0.547	0
CALR	0	0.343434755278265	0.971	0.966	0
RPS29	0	0.272339737156484	0.953	0.95	0
RPS8	0	0.267195506278567	0.976	0.975	0
BPIFC	3.28948907001102e-320	1.70320080317123	0.059	0.018	4.35034929508957e-316
RND2	1.20606364806307e-319	0.451526725446974	0.367	0.263	1.59501917456341e-315
NPC1L1	1.49322794119844e-317	0.739735533505582	0.073	0.033	1.97479395223493e-313
PLA2G4E	2.0455755468857e-317	1.42778422497757	0.094	0.059	2.70527366075634e-313
TGM6	1.79312326848928e-316	1.44242535475821	0.087	0.043	2.37140552257707e-312
DDX25	4.44791852012194e-315	1.08921332761239	0.079	0.049	5.88237224286127e-311
TMEM86B	5.09771310862542e-314	0.500698189248917	0.273	0.184	6.74172558615712e-310
TGFBR3L	2.86427571900486e-313	0.964911343065668	0.142	0.074	3.78800463838392e-309
KCNK12	2.81010774317776e-311	1.33519108081994	0.081	0.041	3.71636749035259e-307
ADGRF4	2.56335192004891e-310	1.07937394264042	0.113	0.053	3.39003291426468e-306
FRMPD1	2.09757645693484e-308	0.306914944036534	0.248	0.27	2.77404486429632e-304
PERM1	4.687296249464e-308	0.611490202563101	0.097	0.052	6.19894928991614e-304
LRRC20	2.47029822632283e-307	0.601971144315173	0.263	0.207	3.26696940431194e-303
GPRC5B	6.89974897838315e-306	0.633421984168482	0.226	0.142	9.12491802391172e-302
MAP1B	3.60247768684835e-305	0.334020018107795	0.431	0.325	4.76427674085695e-301
AOC2	4.28216586743392e-303	0.591620531298265	0.245	0.157	5.66316435968136e-299
ALKAL2	3.70725353077585e-302	0.998383513148692	0.123	0.061	4.90284279445106e-298
DND1	3.69148901783934e-301	0.914495380142679	0.093	0.044	4.88199422609253e-297
MYOZ2	1.34818706271737e-300	0.792444363206126	0.117	0.059	1.78297739044372e-296
RGS11	1.22149748208305e-299	1.06614819814876	0.117	0.057	1.61543042005484e-295
SPTBN5	3.25916407134243e-299	0.611295427043178	0.228	0.144	4.31024448435036e-295
TEX43	1.91432477582186e-298	1.31569626371847	0.067	0.024	2.5316945160244e-294
RASAL1	1.35452954126793e-294	0.689188526232813	0.201	0.122	1.79136531832684e-290
L1CAM	1.15313643927265e-293	0.899393777055499	0.117	0.058	1.52502294093808e-289
CNIH2	1.06704723134749e-292	0.58915630237367	0.16	0.097	1.41116996345706e-288
MIXL1	3.1063915564415e-291	1.14219195594824	0.051	0.019	4.10820283339388e-287
CSNKA2IP	6.83920734512856e-289	1.5110340065189	0.053	0.023	9.04485171393252e-285
DZIP1L	2.74204722787571e-286	0.354627658876365	0.142	0.091	3.62635745886562e-282
CREB3L3	7.6733384996617e-285	0.973321617531357	0.132	0.071	1.01479901658026e-280
CRYBA1	1.77948607498712e-279	0.841885230018641	0.149	0.083	2.35337033417047e-275
S100Z	2.00834237065695e-279	0.65503667008212	0.079	0.037	2.65603278519382e-275
GATA1	3.32386507002712e-279	0.789649874793724	0.058	0.025	4.39581155511087e-275
PDC	2.56090428751296e-275	1.35358771934936	0.045	0.013	3.38679592023589e-271
LDHD	4.00314422548132e-274	0.779111385499933	0.162	0.093	5.29415823819904e-270
FABP6	1.09327823038861e-273	0.899096381719956	0.134	0.085	1.44586045968893e-269
KLHL41	2.32359773087988e-273	0.301624564201203	0.199	0.137	3.07295799908865e-269
PNMA2	4.61936400475531e-272	1.07639659854953	0.102	0.05	6.1091088962889e-268
XDH	4.96964205518463e-272	0.651515488875448	0.253	0.192	6.57235161798167e-268
SPOCK2	4.13659965738043e-271	0.433987706521047	0.273	0.188	5.47065304688562e-267
MTTP	5.61780280870381e-271	0.330734924377595	0.19	0.127	7.4295442145108e-267
RCVRN	1.00881683353885e-266	0.971458617739612	0.093	0.043	1.33416026235513e-262
FXYD5	2.52369260785424e-266	0.568517095634924	0.336	0.257	3.33758347388723e-262
NSMF	2.38045880651293e-265	0.529677650747775	0.282	0.196	3.14815677161335e-261
MAP6	2.50860366663449e-265	0.765833246232768	0.175	0.126	3.31762834912412e-261
SYNGR1	5.66599741719947e-264	0.351682612501224	0.475	0.376	7.49328158424629e-260
TMEM169	4.69416714853987e-261	0.636526965783011	0.11	0.061	6.20803605394398e-257
CLEC1B	1.51295671692753e-260	1.62776394046601	0.061	0.022	2.00088525813666e-256
KLHL1	2.1160542884788e-256	0.496706659856907	0.218	0.141	2.79848179651321e-252
EMB	4.53106695057719e-253	0.663984260130794	0.208	0.133	5.99233604213834e-249
CCBE1	1.52965431188755e-252	0.449929144890724	0.192	0.121	2.02296782747129e-248
EDN1	1.937181979581e-252	0.338124664874868	0.213	0.153	2.56192316799587e-248
NFE2	1.71107402359864e-251	0.48317839669867	0.101	0.058	2.2628953962092e-247
MYO1A	2.83185659376391e-251	0.675263889269526	0.158	0.093	3.74513034525278e-247
GNGT2	1.78385523896578e-250	0.413734361389336	0.159	0.103	2.35914855353224e-246
TMEM253	3.32269884075755e-250	0.46813994197152	0.133	0.082	4.39426921690186e-246
ISG15	1.13500912514468e-245	0.319687788881888	0.353	0.265	1.50104956800384e-241
TREML1	1.41856147775705e-244	0.750848722870285	0.115	0.062	1.87604755433369e-240
NYAP1	3.76328142421904e-243	0.503869213090753	0.245	0.166	4.97693968352968e-239
DNMT3L	1.66069389615288e-242	1.45859444874322	0.06	0.024	2.19626767766218e-238
SPSB1	3.08217198480002e-242	0.50742784816251	0.355	0.269	4.07617244989803e-238
KPNA7	1.84954366004893e-241	0.731242450807748	0.16	0.096	2.44602149041471e-237
SAMHD1	7.61837421202674e-241	0.638309202440496	0.278	0.225	1.00752998954054e-236
CCDC163	7.55608545654671e-239	0.36419691988424	0.43	0.338	9.99292301628302e-235
UNC5A	1.70132159123856e-237	0.759805397191286	0.14	0.08	2.249997804413e-233
ZBTB32	2.27081549963363e-234	0.642017655119479	0.104	0.059	3.00315349826548e-230
PLEKHN1	3.6994934293059e-234	0.408372401890784	0.227	0.157	4.89258006025705e-230
SLC22A14	1.45090563622782e-231	0.67625172209535	0.19	0.125	1.91882270391129e-227
GYS2	3.32275243543474e-231	1.12099753718132	0.06	0.024	4.39434009586244e-227
OLR1	1.75140555406371e-228	0.87233550628286	0.272	0.277	2.31623384524926e-224
KCTD15	1.02059654111215e-226	0.297982304848154	0.214	0.152	1.34973892562081e-222
C3	3.89531246669343e-224	0.479196571639217	0.197	0.132	5.15155073720206e-220
SOX30	3.82274993930242e-223	0.687317304954913	0.091	0.048	5.05558679472745e-219
MMD2	2.9412908337853e-221	0.534172541986165	0.088	0.047	3.88985712768106e-217
RAC3	4.91061503525464e-221	0.463935873125535	0.253	0.177	6.49428838412426e-217
RP1	3.29820728098442e-217	1.04902952085082	0.094	0.047	4.3618791291019e-213
SMPDL3B	5.54299983458353e-215	0.408884331487647	0.179	0.119	7.33061728123672e-211
PYGM	2.18622296634936e-214	0.463058020425207	0.232	0.161	2.89127987299703e-210
TM4SF20	9.7658568084807e-213	0.543597484462633	0.094	0.054	1.29153456292157e-208
CDHR5	1.00500381097714e-211	0.393131156129641	0.142	0.138	1.32911754001727e-207
KCNQ2	1.66428591379275e-211	1.22254891989132	0.073	0.036	2.20101812099091e-207
MORC1	2.48817576966916e-211	0.84170580291345	0.089	0.045	3.29061245538746e-207
TMEM86A	3.86887452569126e-210	0.252455623585513	0.21	0.154	5.1165865602267e-206
TCP11	3.50063892194336e-209	0.585400572419993	0.08	0.045	4.62959497427009e-205
SPATA1	2.92841478548846e-203	0.480011786198151	0.285	0.212	3.87282855380849e-199
SPHKAP	1.29736610914208e-202	0.843862236900851	0.123	0.075	1.7157666793404e-198
CACNG1	5.26641453106526e-202	0.699131250218278	0.11	0.062	6.96483321733381e-198
MUSTN1	2.26677150135966e-200	0.410267483815711	0.259	0.185	2.99780531054815e-196
SYNGR4	6.3003760508724e-200	1.28810717757736	0.06	0.027	8.33224732727875e-196
B3GNT8	9.78946180534527e-200	0.357917114338879	0.267	0.194	1.29465632375691e-195
RSPO1	2.14809839614937e-199	1.28958969927174	0.044	0.016	2.84086012890754e-195
HBEGF	2.56790779351742e-199	0.500530469923659	0.299	0.225	3.39605805692679e-195
VWC2	3.19925166977055e-199	1.73449824274259	0.047	0.018	4.23101033327155e-195
TRPM8	1.6869155048513e-198	0.747513346641477	0.062	0.031	2.23094575516584e-194
SIM2	1.38905035985648e-196	0.909967796781823	0.074	0.036	1.8370191009102e-192
DCST1	2.14740585329029e-196	0.678050755758524	0.149	0.092	2.83994424097641e-192
GALNT6	9.7821686877951e-196	0.265987239386933	0.236	0.172	1.2936918089609e-191
PARD6G	1.10175188485686e-195	0.365395622137009	0.244	0.248	1.4570668677232e-191
CLDN16	1.14550139934416e-195	0.857209821317859	0.115	0.076	1.51492560063265e-191
CACNA1G	6.92186273856831e-195	0.423367924205035	0.14	0.091	9.15416347175659e-191
NTNG2	2.95419498875255e-194	0.90085624818034	0.109	0.062	3.90692287262524e-190
LY6K	3.36829356134696e-193	0.454853528424161	0.234	0.165	4.45456823488136e-189
SPRED3	5.32811038274202e-193	0.580769535936674	0.197	0.135	7.04642598117632e-189
TNNI3K	9.65269550697082e-192	0.6183279254189	0.143	0.113	1.27656898079689e-187
PYCARD	1.26556741259404e-191	0.612689744569644	0.17	0.11	1.67371290315561e-187
S1PR4	3.66120081521178e-189	0.681474563507156	0.083	0.045	4.84193807811758e-185
PLAC1	2.47323323094545e-187	0.422107021877941	0.216	0.236	3.27085094792536e-183
CXCL17	1.24029688517771e-186	0.927341538180334	0.125	0.079	1.64029263064752e-182
SCTR	5.53132889123808e-186	0.954194222845972	0.1	0.057	7.31518245866236e-182
TUBB3	3.83790697505322e-177	0.461529359080732	0.256	0.197	5.07563197450788e-173
TH	1.02820557898185e-176	1.54155350717327	0.047	0.023	1.35980187820349e-172
HSPB2	2.17100170141753e-176	0.71482700106097	0.132	0.081	2.87114975012469e-172
SLC26A8	3.40749045025359e-176	0.432086397686286	0.198	0.139	4.50640612046038e-172
LRRN2	5.74407397303077e-174	0.806272600366421	0.082	0.043	7.5965378293332e-170
DCDC2B	1.24441830320294e-173	0.419683863720546	0.231	0.166	1.64574320598589e-169
IZUMO4	1.86142283635468e-172	0.638922836886423	0.158	0.103	2.46173170107907e-168
MROH7	6.74105595115796e-170	0.878197737559361	0.082	0.043	8.9150464954064e-166
FZD1	3.01402756434462e-169	0.339309209921459	0.202	0.146	3.98605145384576e-165
EEF1A2	1.81810131163413e-166	1.4374172301361	0.036	0.016	2.40443898463614e-162
SPNS3	6.38947996290794e-166	0.729707649832561	0.07	0.037	8.45008725094575e-162
UNC13A	1.50188155637183e-165	0.646976039414297	0.138	0.088	1.98623835830175e-161
DLGAP3	1.198399905291e-164	0.257034812949595	0.076	0.084	1.58488387474735e-160
TNNT1	2.99004540408147e-163	0.30218076337595	0.203	0.149	3.95433504689774e-159
PFKFB1	8.46872734179721e-163	0.271202403725953	0.284	0.222	1.11998919095268e-158
MAG	4.40027777967547e-162	1.45899016108492	0.038	0.013	5.81936736362082e-158
KIF20A	2.00407205317758e-160	0.460888424868732	0.111	0.071	2.65038529032735e-156
CFAP157	1.72457718641983e-159	0.42817664337522	0.194	0.136	2.28075332904023e-155
HYAL3	1.85082559979879e-159	0.662255003108923	0.135	0.087	2.44771685573391e-155
RTN4R	4.03209654474137e-159	0.660046848096924	0.14	0.092	5.33244768042047e-155
GIP	5.81235871008394e-159	0.552437881903038	0.14	0.091	7.68684439408601e-155
PCLAF	6.32910482585742e-158	0.455790159595585	0.128	0.084	8.37024113219644e-154
LMO1	2.61028005586139e-157	0.574532935940842	0.108	0.067	3.45209537387669e-153
GNAZ	1.69225920804107e-156	0.649236372025833	0.126	0.079	2.23801280263432e-152
PLVAP	6.15218313302907e-156	0.676365312994027	0.137	0.088	8.13626219343094e-152
SAG	2.32994978970167e-155	0.380953588625257	0.183	0.13	3.08135859688045e-151
OTOA	6.67397768203437e-152	0.538062173164175	0.175	0.12	8.82633548449045e-148
PSD2	8.46657127694807e-152	0.650155313611727	0.11	0.074	1.11970405137638e-147
DLL3	4.05929348398515e-146	0.47967733238474	0.123	0.081	5.36841563257036e-142
DHRS9	4.09563311517964e-146	0.489081468572156	0.215	0.156	5.41647479482507e-142
WDR17	6.60318279321393e-146	0.566705319794499	0.186	0.14	8.73270924402542e-142
GABRP	9.80059540112337e-140	0.795985281531978	0.061	0.031	1.29612874179857e-135
ASMT	1.04282657792331e-139	0.440122803588824	0.178	0.127	1.37913814930358e-135
APOBEC1	2.51065379336504e-139	1.13434701543149	0.067	0.056	3.32033964172527e-135
MYBPH	2.92180518813974e-132	0.515565224617458	0.027	0.028	3.8640873613148e-128
RAD9B	5.96870295274869e-131	0.317906337062652	0.213	0.159	7.89360965501014e-127
PKHD1L1	1.48963470112218e-129	0.496019394385166	0.066	0.037	1.97004189223408e-125
DAPK2	1.78003988011424e-129	0.641534013606227	0.269	0.215	2.35410274145108e-125
LDB3	4.38067824271886e-129	0.703489305271144	0.098	0.06	5.79344697599569e-125
GDF9	5.07124490300797e-126	0.594981218662706	0.129	0.097	6.70672138422804e-122
ASPG	2.95626215126403e-125	0.873374148746199	0.103	0.071	3.90965669504668e-121
CDH19	2.06106562029116e-124	0.656151732255395	0.075	0.043	2.72575928283506e-120
CDCA3	7.03504983076269e-123	0.474158729745612	0.137	0.094	9.30385340118365e-119
PNPLA3	1.50652098531805e-122	0.541853548083187	0.079	0.05	1.99237400308312e-118
CD5	6.54094981382563e-122	0.72661451190659	0.071	0.041	8.65040612878439e-118
GRXCR1	1.78239469819152e-121	0.654416758942859	0.056	0.044	2.35721698835828e-117
CD80	1.66222580947557e-120	0.445890413348826	0.112	0.074	2.19829363303144e-116
GREM1	2.10868142211802e-119	1.07495093550729	0.034	0.024	2.78873118075108e-115
SLC6A7	1.07109699417914e-117	0.859571117793158	0.084	0.053	1.41652577480192e-113
TAGLN3	2.01453040695037e-116	0.490089913495221	0.099	0.064	2.66421646319187e-112
FAM72A	3.38669288134973e-114	0.67365854439934	0.109	0.073	4.47890133558502e-110
EDNRA	4.43371277583343e-114	0.402634696828045	0.142	0.098	5.86358514603971e-110
COL12A1	1.73883551004378e-113	0.698103018031613	0.143	0.104	2.29960996203289e-109
LRRC74B	2.68502487739943e-113	0.552076993520365	0.098	0.083	3.55094540036075e-109
ABCC8	2.77402860286905e-112	0.750043370699302	0.068	0.039	3.66865282729432e-108
ASB12	5.65234523405957e-112	0.629517414424375	0.041	0.031	7.47522657204378e-108
TAFA5	1.1378023459373e-107	0.483278160485956	0.149	0.107	1.50474360250207e-103
EPB42	3.77268681478752e-107	0.706375240898592	0.056	0.031	4.9893783125565e-103
CRABP2	5.15787672412122e-104	0.31093597254377	0.214	0.165	6.82129196765032e-100
ADRA2A	8.97745458237941e-102	1.47535634434057	0.025	0.01	1.18726836851968e-97
NEFH	3.1175413763046e-101	0.317706093541705	0.012	0.019	4.12294847016284e-97
OPRD1	6.51092016777707e-101	0.347826907820036	0.072	0.048	8.61069192188518e-97
DRD3	1.62187981219751e-98	1.21703550145989	0.032	0.014	2.14493605163121e-94
AMIGO1	1.90379227820415e-98	0.500613021396285	0.103	0.069	2.51776528792499e-94
ABCG4	1.34251430739876e-97	0.612315012288873	0.08	0.05	1.77547517153486e-93
RNF208	2.04520691132935e-97	0.255521600463275	0.245	0.195	2.70478614023306e-93
TUBA8	2.7078391536343e-96	0.291888491003593	0.21	0.165	3.58111728068137e-92
HRH2	6.00318381939962e-96	0.389466933191284	0.102	0.07	7.939210601156e-92
KIF21B	5.12609884472679e-95	0.482862632088115	0.144	0.104	6.77926572215118e-91
ARHGEF16	1.34804411085369e-94	0.286385286769519	0.259	0.207	1.782788336604e-90
NPTXR	1.45194318308654e-94	0.484568693609762	0.124	0.087	1.92019485963195e-90
FAM229B	3.8954538702256e-92	0.262663708934209	0.104	0.076	5.15173774337335e-88
LRRC10B	1.93828774379028e-91	0.791316941460197	0.05	0.028	2.56338554116265e-87
SAMD11	1.29573475161167e-90	0.36501794414874	0.189	0.145	1.71360920900643e-86
HPN	1.33141973309835e-89	0.343999526758336	0.078	0.053	1.76080259702257e-85
NCAN	1.61186568033671e-89	1.17226232834636	0.034	0.02	2.1316923622453e-85
PSD	3.19242040715822e-88	0.370693606028128	0.195	0.15	4.22197598846675e-84
CTSE	7.11900522598846e-88	0.35973440524223	0.04	0.046	9.41488441136974e-84
DMBT1	1.38899869669764e-87	1.10430305364608	0.039	0.035	1.83695077638263e-83
OSM	2.38398236043067e-87	0.427019141963864	0.058	0.037	3.15281667166956e-83
TUBAL3	4.33951778009276e-86	0.759757119063946	0.069	0.045	5.73901226417268e-82
PDE6G	7.24609934974714e-86	0.80414662621355	0.106	0.076	9.5829663900406e-82
SERPINB11	5.63098276444828e-85	0.851113344456612	0.04	0.021	7.44697470598285e-81
IGF2	9.52183862829485e-85	0.356960238738118	0.593	0.589	1.25926315859199e-80
CHL1	1.44922138346576e-84	1.10481035228022	0.037	0.021	1.91659527963346e-80
GRM1	1.47057509668758e-84	0.431596783334366	0.086	0.059	1.94483556536932e-80
CDH9	1.7828450570542e-84	1.14694772830413	0.025	0.014	2.35781258795418e-80
HTR1D	3.37097633133373e-84	0.756590232664109	0.057	0.034	4.45811619818886e-80
ASPRV1	5.35767935433715e-83	0.35950173603411	0.114	0.097	7.08553094611088e-79
IFITM10	2.01627178859444e-81	0.550782458270914	0.101	0.072	2.66651944041615e-77
HDC	2.41642275931326e-80	0.945191087041356	0.056	0.043	3.19571909919178e-76
HCST	3.67778074277188e-79	0.537984517777336	0.105	0.073	4.86386503231581e-75
SLC4A9	4.40267103476227e-79	0.67358091983297	0.091	0.069	5.8225324434731e-75
PRUNE2	5.68119651739302e-78	0.39046273324293	0.326	0.278	7.51338239425227e-74
HAL	2.62085900285155e-77	0.646022937580164	0.1	0.088	3.46608603127118e-73
RASIP1	1.94364092900339e-71	0.356665075445835	0.139	0.106	2.57046512860699e-67
NRN1	9.92520325118584e-70	0.397344155200543	0.102	0.074	1.31260812996933e-65
DCST2	1.00092959227788e-69	0.316227234370752	0.197	0.157	1.3237293857875e-65
BTK	2.59074631328477e-69	0.384334964691203	0.188	0.15	3.42626199931911e-65
CCDC154	2.66076256571238e-69	0.436675428573712	0.108	0.078	3.51885849315462e-65
SFRP4	4.31729997594094e-63	0.813414793660793	0.062	0.042	5.70962921818189e-59
PDZD9	2.65736620821676e-62	0.395750071759718	0.056	0.056	3.51436681036667e-58
CPSF4L	3.83603610791566e-61	0.314658301631472	0.123	0.105	5.07315775271846e-57
SIGLEC15	5.92433409739043e-61	0.737643695563643	0.05	0.038	7.83493184379884e-57
ADAMTS8	1.17115966874103e-60	0.285167992672297	0.087	0.065	1.54885866191001e-56
ZMYND10	3.13811149655032e-60	0.453898364156463	0.084	0.059	4.1501524541878e-56
PADI4	1.26434968130896e-59	0.356679046447752	0.047	0.029	1.6721024535311e-55
CDH22	1.37787103966298e-59	0.757438915121706	0.047	0.029	1.82223444995428e-55
ITK	8.87572495948022e-59	0.275548275030713	0.064	0.045	1.17381462589126e-54
SCN1B	5.12351252322308e-55	0.40865989427786	0.09	0.065	6.77584531196252e-51
MUC5B	1.36866038740577e-54	0.356866491534737	0.084	0.072	1.81005336234413e-50
TOX	5.27001871788599e-53	0.318791482287855	0.088	0.081	6.96959975440423e-49
DPYSL4	2.68840981473083e-52	0.391101345554672	0.037	0.024	3.55542197998153e-48
ALB	1.93532756008974e-50	0.476781928359036	0.102	0.083	2.55947069821868e-46
MISP	2.42574341891519e-49	0.51679592156511	0.067	0.047	3.20804567151534e-45
NSD3	2.49301488699445e-49	0.467190742424565	0.993	0.997	3.29701218805016e-45
CATSPER4	7.89909823396058e-49	0.444940272918299	0.08	0.058	1.04465574144129e-44
ADGRB1	5.63756600119638e-47	0.26340559196458	0.047	0.035	7.45568103658221e-43
POU4F1	7.19256407971064e-46	0.516781952244179	0.072	0.052	9.51216599541733e-42
LTF	6.84548958470819e-45	0.438704223975273	0.141	0.138	9.05315997577658e-41
TMOD1	1.29066425876605e-44	0.306039588571368	0.161	0.138	1.7069034822181e-40
PIF1	2.25577689468309e-44	0.494580666444256	0.085	0.064	2.98326494321839e-40
CXCR5	1.48445052985765e-43	0.340569683512012	0.076	0.071	1.96318582573674e-39
MITF	7.85807113298926e-43	0.379271976250172	0.718	0.752	1.03922990733783e-38
CRHR2	2.0796631020428e-41	0.410245152331541	0.047	0.032	2.75035445245161e-37
NPB	9.71316651194211e-39	0.445915497231779	0.057	0.048	1.28456627120434e-34
NXNL2	1.47961685900055e-37	0.253950264656919	0.177	0.149	1.95679329602823e-33
LMOD3	4.50117556138218e-34	0.419480656843962	0.056	0.043	5.95280467992793e-30
EXOC3L2	9.85411627376629e-32	0.378609359910702	0.071	0.054	1.30320687720559e-27
UNC5CL	1.44610709712705e-31	0.363483662526939	0.094	0.075	1.91247663595052e-27
TMPRSS11D	1.88498507752776e-31	0.500026764990966	0.083	0.069	2.49289276503047e-27
MGARP	4.4572500365945e-28	0.362064611576328	0.104	0.086	5.89471317339623e-24
MIP	2.01838314066049e-25	0.627479401039472	0.024	0.016	2.6693117035235e-21
KCNH4	7.43568952153449e-25	0.268345789394765	0.094	0.077	9.83369939222936e-21
FNDC11	9.29012877999281e-25	0.331113993549772	0.06	0.046	1.22861953115405e-20
TBX1	9.67607232094592e-25	0.369981330526181	0.064	0.05	1.2796605644451e-20
FFAR4	1.99262795834018e-24	0.362977148679243	0.07	0.056	2.63525047490489e-20
LCTL	1.07604002622348e-23	0.358063014289863	0.064	0.05	1.42306293468055e-19
NANOS3	1.04671384215823e-18	0.266680396700597	0.057	0.045	1.38427905625426e-14
CPNE7	4.44332387193934e-17	0.348366359298304	0.046	0.036	5.87629582063978e-13
GNA14	5.31577067407758e-17	0.390377415599374	0.251	0.248	7.0301067164676e-13
TGM5	1.41611206111272e-15	0.408794700025568	0.033	0.027	1.87280820082157e-11
IL9R	2.39346014708812e-15	0.380536995114718	0.037	0.03	3.16535104452404e-11
IL18R1	3.030101961603e-10	0.52766957227991	0.078	0.084	4.00730984421997e-06
SELENOV	6.68940010586104e-10	0.253808844468971	0.044	0.037	8.84673164000122e-06
