## Supplementary material for "Cellular and Immune Adaptations at the Maternal–Fetal Interface in Bats": Table S12

### Sheet: Sheet1
Experiment	# of codes or TC lines	Tissue or line code	Gestational stage	TC passage number
snRNA-seq of tissue	4	Placenta #1	>24	n/a
		Placenta #2	21-23	n/a
		Placenta #4	21-23	n/a
		Placenta #6	21-23	n/a
H&E and IHC staining of tissue	5	Placenta #1	>24	n/a
		Placenta #2	21-23	n/a
		Placenta #3	21-23	n/a
		Placenta #4	21-23	n/a
		Placenta #6	21-23	n/a
Bulk RNA-seq of JfbTOs	5	JfbTO01	>24	P1
		JfbTO02	21-23	P2
		JfbTO03	21-23	P2
		JfbTO04	21-23	P2
		JfbTO06	21-23	P2
Bulk RNA-seq of JfbDOs	4	JfbDO02	21-23	P1
		JfbDO03	21-23	P1
		JfbDO04	21-23	P2
		JfbDO06	21-23	P2
Bulk RNA-seq of Jfb Fibroblast	3	JfbFibroblast01	>24	P3
		JfbFibroblast02	21-23	P2
		JfbFibroblast03	21-23	P2
Poly (I:C) treatment and bulk RNA-seq of JfbTOs	3 (one technical replicate per line)	JfbTO02	21-23	P4
		JfbTO03	21-23	P4
		JfbTO04	21-23	P4
Poly (I:C) treatment and bulk RNA-seq of hTOs	3 (one technical replicate per line)	TO719	39 w	P4
		TO744	38 w	P3
		TO080	39.5 w	P3
snRNA-seq of JfbTOs	4	JfbTO02	21-23	P3
		JfbTO03	21-23	P4
		JfbTO04	21-23	P4
		JfbTO06	21-23	P4
H&E staining in JfbTOs	1	JfbTO02	21-23	P1
IHC staining in JfbTOs	1	JfbTO02	21-23	P1
IF staining in JfbTOs	3	JfbTO02	21-23	P1
		JfbTO03	21-23	P2
		JfbTO04	21-23	P1
HE staining in JfbDOs	1	JfbDO06	21-23	P1
IF staining in JfbDOs	3	JfbDO03	21-23	P1
		JfbDO04	21-23	P1
		JfbDO06	21-23	P1
Bright field imaging of JfbTOs	5	JfbTO01	>24	P3
		JfbTO02	21-23	P4, P5
		JfbTO03	21-23	P5
		JfbTO04	21-23	P4, P5
		JfbTO06	21-23	P4
Bright field imaging of JfbDOs	5	JfbDO01	>24	P5
		JfbDO02	21-23	P1
		JfbDO03	21-23	P1, P2
		JfbDO04	21-23	P2, P4
		JfbDO06	21-23	P2
Bright field imaging of hTOs	1 (three technical replicates)	TO74	41 w	P10, P12, P20
